# Structural basis for nutrient-activated channel opening in bacterial spore germination receptors

**DOI:** 10.64898/2026.08.27.747515

**Authors:** Joshua C. Cofsky, Fernando H. Ramírez-Guadiana, Briana L. Sobecks-Doherty, Lior Artzi, Jeremy D. Amon, Yongqiang Gao, Ron O. Dror, Josefina del Mármol, David Z. Rudner, Andrew C. Kruse

## Abstract

GerA-family germinant receptors were recently identified as ion channels that initiate germination of dormant bacterial spores in response to nutrients. Here we report 2.0-Å cryo-electron microscopy structures of apo, agonist-bound, and antagonist-bound GerA, revealing a symmetric pentamer of heterotrimers. Signaling relies on two allosteric switches that radiate from the LeuT-type ligand-binding subunit in opposite directions, one away from the channel subunit and one directly toward it. A lipoprotein subunit reroutes the first switch and allosterically activates the second, promoting their convergence on the channel. Together, these rearrangements comprise a multipronged, cooperative signal transduction pathway that connects nutrient binding to pore opening in this new class of ligand-gated ion channels.
