## Supplementary Tables and Data for "Structural basis for nutrient-activated channel opening in bacterial spore germination receptors": Table_S1.xlsx

### Sheet: Sheet1
	GerAA:GerAB:GerAC (prepared from bJCC_292)			GerAA:GerAB:GerAC (prepared from bJCC_292)			GerAA(A318C):GerAB:GerAC(P52C) (prepared from bJCC_351)				GerAA(A318C):GerAB:GerAC(S56C) (prepared from bJCC_353)				GerAA(A318C):GerAB:GerAC(S56C) (prepared from bJCC_353)				GerAA(A318C):GerAB:GerAC(S56C) (prepared from bJCC_353)
	apo			+L-alanine			+L-alanine				apo				+D-alanine				+L-alanine
	consensus	GerAB-focused	composite	consensus	GerAB-focused	composite	consensus	GerAB-focused	GerAC-focused	composite	consensus	GerAB-focused	GerAC-focused	composite	consensus	GerAB-focused	GerAC-focused	composite	consensus	GerAB-focused	GerAC-focused	composite
	EMD-78037	EMD-78038	EMD-78039	EMD-78041	EMD-78042	EMD-78043	EMD-78044	EMD-78045	EMD-78046	EMD-78047	EMD-78048	EMD-78049	EMD-78050	EMD-78051	EMD-78052	EMD-78053	EMD-78054	EMD-78055	EMD-78056	EMD-78057	EMD-78058	EMD-78059
			pdb_000037bm			pdb_000037bo				pdb_000037bp				pdb_000037bq				pdb_000037br				pdb_000037bs
Data collection and processing
Magnification	165000			165000			165000				165000				165000				165000
Voltage (kV)	300			300			300				300				300				300
Electron exposure (e-/Å^2)	50.3			53.8			50.3				52.4				50.3				52.4
Defocus range (µm)	0.7 - 2.2			0.7 - 2.2			0.7 - 2.2				0.7 - 2.2				0.7 - 2.2				0.7 - 2.2
Pixel size (Å)	0.74			0.74			0.74				0.74				0.74				0.74
Symmetry imposed	C5	C1	C5	C5	C1	C5	C5	C1	C1	C5	C5	C1	C1	C5	C5	C1	C1	C5	C5	C1	C1	C5
Initial particle images (no.)	4473548			3537715			4180005				4070553				4047972				3890813
Final particle images (no.)	259371	751668		340242	987106		294466	933734	655253		309046	960880	707595		325035	1116270	1017873		325269	1212502	848521
Map resolution (Å)	1.98 (GerAA), 2.02 (GerAA+GerAB+residues 1-5 of GerAC)	2.16		2.04 (GerAA), 2.09 (GerAA+GerAB+residues 1-5 of GerAC)	2.14		1.99 (GerAA), 2.04 (GerAA+GerAB+GerAC)	2.07	2.39		1.95 (GerAA), 2.02 (GerAA+GerAB+GerAC)	2.06	2.32		1.94 (GerAA), 2.00 (GerAA+GerAB+GerAC)	2.03	2.27		1.95 (GerAA), 2.02 (GerAA+GerAB+GerAC)	2.04	2.28
FSC threshold	0.143	0.143		0.143	0.143		0.143	0.143	0.143		0.143	0.143	0.143		0.143	0.143	0.143		0.143	0.143	0.143
Refinement
Model resolution (Å) (d_fsc_model, 0.5, masked)			2.1			2.2				2.1				2.1				2				2.1
Model composition
Non-hydrogen atoms			33660			33525				45865				46415				46535				46455
Protein residues			4090			4095				5595				5645				5645				5650
Ligands			15			15				20				20				20				20
R.m.s. deviations
Bond lengths (Å) (# > 4σ)			0.004 (0)			0.005 (0)				0.003 (0)				0.004 (0)				0.004 (0)				0.003 (0)
Bond angles (°) (# > 4σ)			0.954 (0)			1.014 (0)				0.914 (0)				0.936 (0)				0.941 (0)				0.904 (0)
Validation
MolProbity score			0.98			1				0.97				0.94				0.86				0.99
Clashscore			2.11			2.21				1.98				1.79				1.3				2.15
Poor rotamers (%)			0			0				0				0				0				0
Ramachandran plot
Favored (%)			0			0				0				0				0				0
Allowed (%)			0.86			1.23				1.6				1.43				1.35				1.31
Disallowed (%)			99.14			98.77				98.4				98.57				98.65				98.69
