## Supplementary Tables and Data for "Structural basis for nutrient-activated channel opening in bacterial spore germination receptors": Table_S2.xlsx

### Sheet: Sheet1
"AlphaFold model 1," featured in Fig. 4B and Fig. S13
"AlphaFold model 2," featured in Fig. 4D
5GerAA:5GerAB:5GerAC								5GerAA									cryo-EM models, for reference
model (rank)	GerAA-CD1/CD2 domain swap position?							model (rank)	GerAA-CD1/CD2 domain swap position?								protein variant	ligand	GerAA-CD1/CD2 domain swap position?
1	coaxial							1	staggered								WT	apo	staggered
2	coaxial							2	staggered								WT	L-alanine	staggered
3	coaxial							3	staggered								GerAA(A318C):GerAB:GerAC(P52C)	L-alanine	staggered
4	coaxial							4	coaxial								GerAA(A318C):GerAB:GerAC(S56C)	apo	staggered
5	staggered							5	coaxial								GerAA(A318C):GerAB:GerAC(S56C)	D-alanine	staggered
																	GerAA(A318C):GerAB:GerAC(S56C)	L-alanine	staggered
model (rank)	Q354 distance (Å) (see Methods)							model (rank)	Q354 distance (Å) (see Methods)								protein variant	ligand	Q354 distance (Å) (see Methods)
1	2.9							1	3.8								WT	apo	4.9
2	3.1							2	4.3								WT	L-alanine	4.3
3	4.5							3	4.1								GerAA(A318C):GerAB:GerAC(P52C)	L-alanine	4.4
4	6.3							4	3.2								GerAA(A318C):GerAB:GerAC(S56C)	apo	4.4
5	4.2							5	4.6								GerAA(A318C):GerAB:GerAC(S56C)	D-alanine	4.4
																	GerAA(A318C):GerAB:GerAC(S56C)	L-alanine	4.3
model (rank)	L358 distance (Å) (see Methods)							model (rank)	L358 distance (Å) (see Methods)								protein variant	ligand	L358 distance (Å) (see Methods)
1	7.2							1	3.5								WT	apo	3.7
2	6.9							2	9.5								WT	L-alanine	3.9
3	7.3							3	4.6								GerAA(A318C):GerAB:GerAC(P52C)	L-alanine	3.8
4	9.9							4	3.5								GerAA(A318C):GerAB:GerAC(S56C)	apo	4
5	7.3							5	9.6								GerAA(A318C):GerAB:GerAC(S56C)	D-alanine	4.1
																	GerAA(A318C):GerAB:GerAC(S56C)	L-alanine	4
model (rank)	V362 distance (Å) (see Methods)							model (rank)	V362 distance (Å) (see Methods)								protein variant	ligand	V362 distance (Å) (see Methods)
1	12.8							1	4.7								WT	apo	4.8
2	12.9							2	13.7								WT	L-alanine	4.8
3	13.1							3	11.6								GerAA(A318C):GerAB:GerAC(P52C)	L-alanine	5
4	14							4	4.8								GerAA(A318C):GerAB:GerAC(S56C)	apo	5
5	12.5							5	13.8								GerAA(A318C):GerAB:GerAC(S56C)	D-alanine	5
																	GerAA(A318C):GerAB:GerAC(S56C)	L-alanine	5.1
model (rank)	Q366 distance (Å) (see Methods)							model (rank)	Q366 distance (Å) (see Methods)								protein variant	ligand	Q366 distance (Å) (see Methods)
1	4.8							1	3								WT	apo	3.9
2	4.8							2	6.8								WT	L-alanine	4.6
3	4.6							3	3.8								GerAA(A318C):GerAB:GerAC(P52C)	L-alanine	3.6
4	5.3							4	2.9								GerAA(A318C):GerAB:GerAC(S56C)	apo	5.4
5	5							5	6.5								GerAA(A318C):GerAB:GerAC(S56C)	D-alanine	5
																	GerAA(A318C):GerAB:GerAC(S56C)	L-alanine	4.1
model (rank)	E370 distance (Å) (see Methods)							model (rank)	E370 distance (Å) (see Methods)								protein variant	ligand	E370 distance (Å) (see Methods)
1	9.1							1	9.2								WT	apo	7.2
2	9.2							2	8.5								WT	L-alanine	7.2
3	9.1							3	8.8								GerAA(A318C):GerAB:GerAC(P52C)	L-alanine	7.6
4	9.4							4	9.2								GerAA(A318C):GerAB:GerAC(S56C)	apo	7.5
5	9.3							5	9								GerAA(A318C):GerAB:GerAC(S56C)	D-alanine	7.2
																	GerAA(A318C):GerAB:GerAC(S56C)	L-alanine	7.6
	GerAA-L417 rotamer matches the cryo-EM structure of GerA bound to which ligand?								GerAA-L417 rotamer matches the cryo-EM structure of GerA bound to which ligand?
model (rank)	protomer							model (rank)	protomer
	A	E	I	M	Q				A	E	I	M	Q
1	apo/D-alanine	apo/D-alanine	apo/D-alanine	apo/D-alanine	apo/D-alanine			1	intermediate (closer to apo/D-alanine than to L-alanine)	intermediate (closer to apo/D-alanine than to L-alanine)	intermediate (closer to apo/D-alanine than to L-alanine)	intermediate (closer to apo/D-alanine than to L-alanine)	intermediate (closer to apo/D-alanine than to L-alanine)
2	apo/D-alanine	apo/D-alanine	apo/D-alanine	apo/D-alanine	apo/D-alanine			2	intermediate (closer to apo/D-alanine than to L-alanine)	intermediate (closer to apo/D-alanine than to L-alanine)	intermediate (closer to apo/D-alanine than to L-alanine)	intermediate (closer to apo/D-alanine than to L-alanine)	intermediate (closer to apo/D-alanine than to L-alanine)
3	apo/D-alanine	apo/D-alanine	apo/D-alanine	apo/D-alanine	apo/D-alanine			3	apo/D-alanine	apo/D-alanine	apo/D-alanine	apo/D-alanine	apo/D-alanine
4	apo/D-alanine	apo/D-alanine	apo/D-alanine	apo/D-alanine	apo/D-alanine			4	intermediate (closer to apo/D-alanine than to L-alanine)	intermediate (closer to apo/D-alanine than to L-alanine)	intermediate (closer to apo/D-alanine than to L-alanine)	intermediate (closer to apo/D-alanine than to L-alanine)	intermediate (closer to apo/D-alanine than to L-alanine)
5	apo/D-alanine	apo/D-alanine	apo/D-alanine	apo/D-alanine	apo/D-alanine			5	intermediate (closer to apo/D-alanine than to L-alanine)	intermediate (closer to apo/D-alanine than to L-alanine)	intermediate (closer to apo/D-alanine than to L-alanine)	intermediate (closer to apo/D-alanine than to L-alanine)	apo/D-alanine
	GerAB-TM6A most closely resembles the cryo-EM structure of GerA bound to which ligand?
model (rank)	protomer
	B	F	J	N	R
1	D-alanine	D-alanine	D-alanine	D-alanine	D-alanine
2	D-alanine	D-alanine	D-alanine	D-alanine	D-alanine
3	intermediate, between apo and D-alanine	intermediate, between apo and D-alanine	intermediate, between apo and D-alanine	intermediate, between apo and D-alanine	intermediate, between apo and D-alanine
4	intermediate, between apo and D-alanine	intermediate, between apo and D-alanine	intermediate, between apo and D-alanine	intermediate, between apo and D-alanine	intermediate, between apo and D-alanine
5	intermediate, between apo and D-alanine	intermediate, between apo and D-alanine	intermediate, between apo and D-alanine	intermediate, between apo and D-alanine	intermediate, between apo and D-alanine
	GerAB-E105 rotamer matches the cryo-EM structure of GerA bound to which ligand?
model (rank)	protomer
	B	F	J	N	R
1	apo/D-alanine	apo/D-alanine	apo/D-alanine	apo/D-alanine	apo/D-alanine
2	apo/D-alanine	apo/D-alanine	apo/D-alanine	apo/D-alanine	apo/D-alanine
3	apo/D-alanine	apo/D-alanine	apo/D-alanine	apo/D-alanine	apo/D-alanine
4	apo/D-alanine	apo/D-alanine	apo/D-alanine	apo/D-alanine	apo/D-alanine
5	apo/D-alanine	apo/D-alanine	apo/D-alanine	apo/D-alanine	apo/D-alanine
	GerAB-TM8 is in the rotation state matching the cryo-EM structure of GerA bound to which ligand?
model (rank)	protomer
	B	F	J	N	R
1	apo/D-alanine	apo/D-alanine	apo/D-alanine	apo/D-alanine	apo/D-alanine
2	apo/D-alanine	apo/D-alanine	apo/D-alanine	apo/D-alanine	apo/D-alanine
3	apo/D-alanine	apo/D-alanine	apo/D-alanine	apo/D-alanine	apo/D-alanine
4	apo/D-alanine	apo/D-alanine	apo/D-alanine	apo/D-alanine	apo/D-alanine
5	apo/D-alanine	apo/D-alanine	apo/D-alanine	apo/D-alanine	apo/D-alanine
