## Supplementary Tables and Data for "Structural basis for nutrient-activated channel opening in bacterial spore germination receptors": Table_S3.xlsx

### Sheet: Sheet1
strain ID	genotype	source	comments	figures
BAM816	yvbJ::cat	Rudner lab stock.
BDR2413	Bacillus subtilis 168 (trpC2)	PMID 18723616.
BJA184a	∆gerA::lox72	This study. Looped out cat cassette from BLA171 using pDR244.
BLA171	∆gerA::lox66-cat-lox71	This study. Transformed BDR2413 with the same isothermal assembly products used to generate BLA201 in PMID 34824238.
BLA201	ΔgerA::lox72 ΔgerBB::lox72 ΔgerKB::lox72 ΔyfkT::lox72 ΔyndE::lox72	PMID 34824238.
bJCC_040	∆ydiS::lox72 yhdG::spec	This study. Transformed bJCC_078 with ScaI-linearized pJCC_875.
bJCC_043	∆ydiS::lox72 ∆gerA::lox72 yvbJ::cat amyE::kan	This study. Transformed bJCC_085 with ScaI-linearized pJCC_876.
bJCC_044	∆ydiS::lox72 ∆gerA::lox72 yvbJ::cat amyE::kan yhdG::spec	This study. Transformed bJCC_043 with genomic DNA prepared from bJCC_040.
bJCC_058	∆ydiS::lox72 ΔgerA::lox72 ΔgerBB::lox72 ΔgerKB::lox72 ΔyfkT::lox72 ΔyndE::lox72 yvbJ::cat amyE::kan	This study. Transformed bJCC_089 with ScaI-linearized pJCC_876.
bJCC_059	∆ydiS::lox72 ΔgerA::lox72 ΔgerBB::lox72 ΔgerKB::lox72 ΔyfkT::lox72 ΔyndE::lox72 yvbJ::cat amyE::kan yhdG::spec	This study. Transformed bJCC_058 with genomic DNA prepared from bJCC_040.
bJCC_077	∆ydiS::lox66-erm-lox71	This study. Transformed BDR2413 with ScaI-linearized pJCC_899.
bJCC_078	∆ydiS::lox72	This study. Looped out erm cassette from bJCC_077 using pDR244.
bJCC_083	∆ydiS::lox66-erm-lox71 ∆gerA::lox72	This study. Transformed BJA184a with genomic DNA prepared from bJCC_077.
bJCC_084	∆ydiS::lox72 ∆gerA::lox72	This study. Looped out erm cassette from bJCC_083 using pDR244.
bJCC_085	∆ydiS::lox72 ∆gerA::lox72 yvbJ::cat	This study. Transformed bJCC_084 with genomic DNA prepared from BAM816.
bJCC_087	∆ydiS::lox66-erm-lox71 ΔgerA::lox72 ΔgerBB::lox72 ΔgerKB::lox72 ΔyfkT::lox72 ΔyndE::lox72	This study. Transformed BLA201 with genomic DNA prepared from bJCC_077.
bJCC_088	∆ydiS::lox72 ΔgerA::lox72 ΔgerBB::lox72 ΔgerKB::lox72 ΔyfkT::lox72 ΔyndE::lox72	This study. Looped out erm cassette from bJCC_087 using pDR244.	negative control for germination assays	3C,4C,S5,S6,S15
bJCC_089	∆ydiS::lox72 ΔgerA::lox72 ΔgerBB::lox72 ΔgerKB::lox72 ΔyfkT::lox72 ΔyndE::lox72 yvbJ::cat	This study. Transformed bJCC_088 with genomic DNA prepared from BAM816.
bJCC_144	∆ydiS::lox72 ∆gerA::lox72 yvbJ::tet amyE::kan yhdG::spec	This study. Transformed bJCC_044 with ScaI-linearized reaction products of the Golden Gate assembly used to create pJCC_937.
bJCC_145	∆ydiS::lox72 ∆gerA::lox72 yvbJ::tet amyE::kan yhdG::spec yyzG::lacI(lox66-cat-lox71)	This study. Transformed bJCC_144 with ScaI-linearized pJCC_935.
bJCC_146	∆ydiS::lox72 ∆gerA::lox72 yvbJ::tet amyE::kan yhdG::spec yyzG::lacI(lox66-cat-lox71) lacA::Pveg-Ulp1(lox66-phleo-lox71)	This study. Transformed bJCC_145 with ScaI-linearized pJCC_936.
bJCC_147	∆ydiS::lox72 ∆gerA::lox72 yvbJ::tet amyE::kan yhdG::spec yyzG::lacI(lox72) lacA::Pveg-Ulp1(lox72)	This study. Looped out cat/phleo cassettes from bJCC_146 using pWX493.
bJCC_260	∆ydiS::lox72 ∆gerA::lox72 yyzG::lacI(lox72) lacA::Pveg-Ulp1(lox72) yvbJ::tet amyE::Phyperspank-optRBS-gerAB(cat) yhdG::spec	This study. Transformed bJCC_147 with ScaI-linearized pJCC_1033.
bJCC_261	∆ydiS::lox72 ∆gerA::lox72 yyzG::lacI(lox72) lacA::Pveg-Ulp1(lox72) yvbJ::tet amyE::Phyperspank-optRBS-gerAB(cat) yhdG::Phyperspank-optRBS-gerAC(kan)	This study. Transformed bJCC_260 with ScaI-linearized pJCC_1034.
bJCC_292	∆ydiS::lox72 ∆gerA::lox72 yyzG::lacI(lox72) lacA::Pveg-Ulp1(lox72) yvbJ::Phyperspank-optRBS-MBP-SUMO-FLAG-gerAA(erm) amyE::Phyperspank-optRBS-gerAB(cat) yhdG::Phyperspank-optRBS-gerAC(kan)	This study. Transformed bJCC_261 with ScaI-linearized pJCC_1058.	WT construct, for vegetative over-expression, cryo-EM performed on purified protein	S1,S2
bJCC_317	∆ydiS::lox72 ∆gerA::lox72 yyzG::lacI(lox72) lacA::Pveg-Ulp1(lox72) yvbJ::Phyperspank-optRBS-MBP-SUMO-FLAG-gerAA(erm) amyE::kan yhdG::spec	This study. Transformed bJCC_147 with ScaI-linearized pJCC_1058.
bJCC_349	∆ydiS::lox72 ∆gerA::lox72 yyzG::lacI(lox72) lacA::Pveg-Ulp1(lox72) yvbJ::tet amyE::Phyperspank-optRBS-gerAB(cat) yhdG::Phyperspank-optRBS-gerAC(P52C)(kan)	This study. Transformed bJCC_260 with ScaI-linearized pJCC_1084.
bJCC_350	∆ydiS::lox72 ∆gerA::lox72 yyzG::lacI(lox72) lacA::Pveg-Ulp1(lox72) yvbJ::Phyperspank-optRBS-MBP-SUMO-FLAG-gerAA(S317C)(erm) amyE::Phyperspank-optRBS-gerAB(cat) yhdG::Phyperspank-optRBS-gerAC(P52C)(kan)	This study. Transformed bJCC_349 with ScaI-linearized pJCC_1078.	disulfide construct 1, for vegetative over-expression	S2
bJCC_351	∆ydiS::lox72 ∆gerA::lox72 yyzG::lacI(lox72) lacA::Pveg-Ulp1(lox72) yvbJ::Phyperspank-optRBS-MBP-SUMO-FLAG-gerAA(A318C)(erm) amyE::Phyperspank-optRBS-gerAB(cat) yhdG::Phyperspank-optRBS-gerAC(P52C)(kan)	This study. Transformed bJCC_349 with ScaI-linearized pJCC_1079.	disulfide construct 2, for vegetative over-expression, cryo-EM performed on purified protein	S1,S2
bJCC_352	∆ydiS::lox72 ∆gerA::lox72 yyzG::lacI(lox72) lacA::Pveg-Ulp1(lox72) yvbJ::tet amyE::Phyperspank-optRBS-gerAB(cat) yhdG::Phyperspank-optRBS-gerAC(S56C)(kan)	This study. Transformed bJCC_260 with ScaI-linearized pJCC_1085.
bJCC_353	∆ydiS::lox72 ∆gerA::lox72 yyzG::lacI(lox72) lacA::Pveg-Ulp1(lox72) yvbJ::Phyperspank-optRBS-MBP-SUMO-FLAG-gerAA(A318C)(erm) amyE::Phyperspank-optRBS-gerAB(cat) yhdG::Phyperspank-optRBS-gerAC(S56C)(kan)	This study. Transformed bJCC_352 with ScaI-linearized pJCC_1079.	disulfide construct 3, for vegetative over-expression, cryo-EM performed on purified protein	S1,S2
bJCC_354	∆ydiS::lox72 ∆gerA::lox72 yyzG::lacI(lox72) lacA::Pveg-Ulp1(lox72) yvbJ::Phyperspank-optRBS-MBP-SUMO-FLAG-gerAA(erm) amyE::Phyperspank-optRBS-gerAB(R120C)(cat) yhdG::spec	This study. Transformed bJCC_317 with ScaI-linearized reaction products of the Golden Gate assembly used to create pJCC_1080.
bJCC_355	∆ydiS::lox72 ∆gerA::lox72 yyzG::lacI(lox72) lacA::Pveg-Ulp1(lox72) yvbJ::Phyperspank-optRBS-MBP-SUMO-FLAG-gerAA(erm) amyE::Phyperspank-optRBS-gerAB(R120C)(cat) yhdG::Phyperspank-optRBS-gerAC(W19C)(kan)	This study. Transformed bJCC_354 with ScaI-linearized pJCC_1083.	disulfide construct 4, for vegetative over-expression	S2
bJCC_356	∆ydiS::lox72 ∆gerA::lox72 yyzG::lacI(lox72) lacA::Pveg-Ulp1(lox72) yvbJ::Phyperspank-optRBS-MBP-SUMO-FLAG-gerAA(erm) amyE::Phyperspank-optRBS-gerAB(G181C)(cat) yhdG::spec	This study. Transformed bJCC_317 with ScaI-linearized reaction products of the Golden Gate assembly used to create pJCC_1081.
bJCC_357	∆ydiS::lox72 ∆gerA::lox72 yyzG::lacI(lox72) lacA::Pveg-Ulp1(lox72) yvbJ::Phyperspank-optRBS-MBP-SUMO-FLAG-gerAA(erm) amyE::Phyperspank-optRBS-gerAB(G181C)(cat) yhdG::Phyperspank-optRBS-gerAC(P335C)(kan)	This study. Transformed bJCC_356 with ScaI-linearized pJCC_1087.	disulfide construct 5, for vegetative over-expression	S2
bJCC_358	∆ydiS::lox72 ∆gerA::lox72 yyzG::lacI(lox72) lacA::Pveg-Ulp1(lox72) yvbJ::Phyperspank-optRBS-MBP-SUMO-FLAG-gerAA(erm) amyE::Phyperspank-optRBS-gerAB(S261C)(cat) yhdG::spec	This study. Transformed bJCC_317 with ScaI-linearized reaction products of the Golden Gate assembly used to create pJCC_1082.
bJCC_359	∆ydiS::lox72 ∆gerA::lox72 yyzG::lacI(lox72) lacA::Pveg-Ulp1(lox72) yvbJ::Phyperspank-optRBS-MBP-SUMO-FLAG-gerAA(erm) amyE::Phyperspank-optRBS-gerAB(S261C)(cat) yhdG::Phyperspank-optRBS-gerAC(R126C)(kan)	This study. Transformed bJCC_358 with ScaI-linearized pJCC_1086.	disulfide construct 6, for vegetative over-expression	S2
bJCC_360	∆ydiS::lox72 ΔgerA::lox72 ΔgerBB::lox72 ΔgerKB::lox72 ΔyfkT::lox72 ΔyndE::lox72 yvbJ::tet amyE::kan yhdG::spec	This study. Transformed bJCC_059 with ScaI-linearized pJCC_937.
bJCC_361	∆ydiS::lox72 ΔgerA::lox72 ΔgerBB::lox72 ΔgerKB::lox72 ΔyfkT::lox72 ΔyndE::lox72 yvbJ::tet amyE::PgerA-gerAB(cat) yhdG::spec	This study. Transformed bJCC_360 with ScaI-linearized pJCC_1089.
bJCC_362	∆ydiS::lox72 ΔgerA::lox72 ΔgerBB::lox72 ΔgerKB::lox72 ΔyfkT::lox72 ΔyndE::lox72 yvbJ::tet amyE::PgerA-gerAB(cat) yhdG::PgerA-gerAC(kan)	This study. Transformed bJCC_361 with ScaI-linearized pJCC_1090.
bJCC_363	∆ydiS::lox72 ΔgerA::lox72 ΔgerBB::lox72 ΔgerKB::lox72 ΔyfkT::lox72 ΔyndE::lox72 yvbJ::PgerA-gerAA(erm) amyE::PgerA-gerAB(cat) yhdG::PgerA-gerAC(kan)	This study. Transformed bJCC_362 with ScaI-linearized pJCC_1088.	positive control for germination assays	2B,2D,3C,4C,S3,S5,S6,S7,S15
bJCC_364	∆ydiS::lox72 ΔgerA::lox72 ΔgerBB::lox72 ΔgerKB::lox72 ΔyfkT::lox72 ΔyndE::lox72 yvbJ::tet amyE::PgerA-gerAB(cat) yhdG::PgerA-gerAC(P52C)(kan)	This study. Transformed bJCC_361 with ScaI-linearized pJCC_1097.
bJCC_365	∆ydiS::lox72 ΔgerA::lox72 ΔgerBB::lox72 ΔgerKB::lox72 ΔyfkT::lox72 ΔyndE::lox72 yvbJ::PgerA-gerAA(S317C)(erm) amyE::PgerA-gerAB(cat) yhdG::PgerA-gerAC(P52C)(kan)	This study. Transformed bJCC_364 with ScaI-linearized pJCC_1091.	disulfide construct 1, for expression in spores	S3
bJCC_366	∆ydiS::lox72 ΔgerA::lox72 ΔgerBB::lox72 ΔgerKB::lox72 ΔyfkT::lox72 ΔyndE::lox72 yvbJ::PgerA-gerAA(A318C)(erm) amyE::PgerA-gerAB(cat) yhdG::PgerA-gerAC(P52C)(kan)	This study. Transformed bJCC_364 with ScaI-linearized pJCC_1092.	disulfide construct 2, for expression in spores	S3
bJCC_367	∆ydiS::lox72 ΔgerA::lox72 ΔgerBB::lox72 ΔgerKB::lox72 ΔyfkT::lox72 ΔyndE::lox72 yvbJ::tet amyE::PgerA-gerAB(cat) yhdG::PgerA-gerAC(S56C)(kan)	This study. Transformed bJCC_361 with ScaI-linearized pJCC_1098.
bJCC_368	∆ydiS::lox72 ΔgerA::lox72 ΔgerBB::lox72 ΔgerKB::lox72 ΔyfkT::lox72 ΔyndE::lox72 yvbJ::PgerA-gerAA(A318C)(erm) amyE::PgerA-gerAB(cat) yhdG::PgerA-gerAC(S56C)(kan)	This study. Transformed bJCC_367 with ScaI-linearized pJCC_1092.	disulfide construct 3, for expression in spores	S3
bJCC_369	∆ydiS::lox72 ΔgerA::lox72 ΔgerBB::lox72 ΔgerKB::lox72 ΔyfkT::lox72 ΔyndE::lox72 yvbJ::PgerA-gerAA(erm) amyE::kan yhdG::spec	This study. Transformed bJCC_360 with ScaI-linearized pJCC_1088.
bJCC_370	∆ydiS::lox72 ΔgerA::lox72 ΔgerBB::lox72 ΔgerKB::lox72 ΔyfkT::lox72 ΔyndE::lox72 yvbJ::PgerA-gerAA(erm) amyE::PgerA-gerAB(R120C)(cat) yhdG::spec	This study. Transformed bJCC_369 with ScaI-linearized pJCC_1093.
bJCC_371	∆ydiS::lox72 ΔgerA::lox72 ΔgerBB::lox72 ΔgerKB::lox72 ΔyfkT::lox72 ΔyndE::lox72 yvbJ::PgerA-gerAA(erm) amyE::PgerA-gerAB(R120C)(cat) yhdG::PgerA-gerAC(W19C)(kan)	This study. Transformed bJCC_370 with ScaI-linearized pJCC_1096.	disulfide construct 4, for expression in spores	S3
bJCC_372	∆ydiS::lox72 ΔgerA::lox72 ΔgerBB::lox72 ΔgerKB::lox72 ΔyfkT::lox72 ΔyndE::lox72 yvbJ::PgerA-gerAA(erm) amyE::PgerA-gerAB(G181C)(cat) yhdG::spec	This study. Transformed bJCC_369 with ScaI-linearized pJCC_1094.
bJCC_373	∆ydiS::lox72 ΔgerA::lox72 ΔgerBB::lox72 ΔgerKB::lox72 ΔyfkT::lox72 ΔyndE::lox72 yvbJ::PgerA-gerAA(erm) amyE::PgerA-gerAB(G181C)(cat) yhdG::PgerA-gerAC(P335C)(kan)	This study. Transformed bJCC_372 with ScaI-linearized pJCC_1100.	disulfide construct 5, for expression in spores	S3
bJCC_374	∆ydiS::lox72 ΔgerA::lox72 ΔgerBB::lox72 ΔgerKB::lox72 ΔyfkT::lox72 ΔyndE::lox72 yvbJ::PgerA-gerAA(erm) amyE::PgerA-gerAB(S261C)(cat) yhdG::spec	This study. Transformed bJCC_369 with ScaI-linearized pJCC_1095.
bJCC_375	∆ydiS::lox72 ΔgerA::lox72 ΔgerBB::lox72 ΔgerKB::lox72 ΔyfkT::lox72 ΔyndE::lox72 yvbJ::PgerA-gerAA(erm) amyE::PgerA-gerAB(S261C)(cat) yhdG::PgerA-gerAC(R126C)(kan)	This study. Transformed bJCC_374 with ScaI-linearized pJCC_1099.	disulfide construct 6, for expression in spores	S3
bJCC_425	∆ydiS::lox72 ΔgerA::lox72 ΔgerBB::lox72 ΔgerKB::lox72 ΔyfkT::lox72 ΔyndE::lox72 yvbJ::PgerA-gerAA(erm) amyE::spec yhdG::PgerA-gerAC(kan)	This study. Transformed bJCC_363 with ScaI-linearized pJCC_1021.
bJCC_426	∆ydiS::lox72 ΔgerA::lox72 ΔgerBB::lox72 ΔgerKB::lox72 ΔyfkT::lox72 ΔyndE::lox72 yvbJ::PgerA-gerAA(erm) amyE::PgerA-gerAB(cat) yhdG::spec	This study. Transformed bJCC_361 with ScaI-linearized pJCC_1088.
bJCC_427	∆ydiS::lox72 ΔgerA::lox72 ΔgerBB::lox72 ΔgerKB::lox72 ΔyfkT::lox72 ΔyndE::lox72 yvbJ::PgerA-gerAA(L417A)(erm) amyE::PgerA-gerAB(cat) yhdG::PgerA-gerAC(kan)	This study. Transformed bJCC_362 with ScaI-linearized pJCC_1144.	mutant GerA, for expression in spores	3C,S5,S6
bJCC_431	∆ydiS::lox72 ΔgerA::lox72 ΔgerBB::lox72 ΔgerKB::lox72 ΔyfkT::lox72 ΔyndE::lox72 yvbJ::PgerA-gerAA(S122P)(erm) amyE::PgerA-gerAB(cat) yhdG::PgerA-gerAC(kan)	This study. Transformed bJCC_362 with ScaI-linearized pJCC_1148.	mutant GerA, for expression in spores	4C,S5,S6
bJCC_434	∆ydiS::lox72 ΔgerA::lox72 ΔgerBB::lox72 ΔgerKB::lox72 ΔyfkT::lox72 ΔyndE::lox72 yvbJ::PgerA-gerAA(erm) amyE::PgerA-gerAB(L199A)(cat) yhdG::PgerA-gerAC(kan)	This study. Transformed bJCC_425 with ScaI-linearized pJCC_1151.	mutant GerA, for expression in spores	S5,S6
bJCC_435	∆ydiS::lox72 ΔgerA::lox72 ΔgerBB::lox72 ΔgerKB::lox72 ΔyfkT::lox72 ΔyndE::lox72 yvbJ::PgerA-gerAA(erm) amyE::PgerA-gerAB(L199G)(cat) yhdG::PgerA-gerAC(kan)	This study. Transformed bJCC_425 with ScaI-linearized pJCC_1152.	mutant GerA, for expression in spores	S5,S6
bJCC_436	∆ydiS::lox72 ΔgerA::lox72 ΔgerBB::lox72 ΔgerKB::lox72 ΔyfkT::lox72 ΔyndE::lox72 yvbJ::PgerA-gerAA(erm) amyE::PgerA-gerAB(I196A)(cat) yhdG::PgerA-gerAC(kan)	This study. Transformed bJCC_425 with ScaI-linearized pJCC_1153.	mutant GerA, for expression in spores	S5,S6
bJCC_437	∆ydiS::lox72 ΔgerA::lox72 ΔgerBB::lox72 ΔgerKB::lox72 ΔyfkT::lox72 ΔyndE::lox72 yvbJ::PgerA-gerAA(erm) amyE::PgerA-gerAB(I196G)(cat) yhdG::PgerA-gerAC(kan)	This study. Transformed bJCC_425 with ScaI-linearized pJCC_1154.	mutant GerA, for expression in spores	S5,S6
bJCC_438	∆ydiS::lox72 ΔgerA::lox72 ΔgerBB::lox72 ΔgerKB::lox72 ΔyfkT::lox72 ΔyndE::lox72 yvbJ::PgerA-gerAA(erm) amyE::PgerA-gerAB(V193P)(cat) yhdG::PgerA-gerAC(kan)	This study. Transformed bJCC_425 with ScaI-linearized pJCC_1155.	mutant GerA, for expression in spores	S5,S6
bJCC_441	∆ydiS::lox72 ΔgerA::lox72 ΔgerBB::lox72 ΔgerKB::lox72 ΔyfkT::lox72 ΔyndE::lox72 yvbJ::PgerA-gerAA(erm) amyE::PgerA-gerAB(V193P,V194P,S195P)(cat) yhdG::PgerA-gerAC(kan)	This study. Transformed bJCC_425 with ScaI-linearized pJCC_1158.	mutant GerA, for expression in spores	2B,S5,S6
bJCC_443	∆ydiS::lox72 ΔgerA::lox72 ΔgerBB::lox72 ΔgerKB::lox72 ΔyfkT::lox72 ΔyndE::lox72 yvbJ::PgerA-gerAA(erm) amyE::PgerA-gerAB(P178V)(cat) yhdG::PgerA-gerAC(kan)	This study. Transformed bJCC_425 with ScaI-linearized pJCC_1160.	mutant GerA, for expression in spores	S5,S6
bJCC_444	∆ydiS::lox72 ΔgerA::lox72 ΔgerBB::lox72 ΔgerKB::lox72 ΔyfkT::lox72 ΔyndE::lox72 yvbJ::PgerA-gerAA(erm) amyE::PgerA-gerAB(E182K)(cat) yhdG::PgerA-gerAC(kan)	This study. Transformed bJCC_425 with ScaI-linearized pJCC_1161.	mutant GerA, for expression in spores	2D,S5,S6
bJCC_445	∆ydiS::lox72 ΔgerA::lox72 ΔgerBB::lox72 ΔgerKB::lox72 ΔyfkT::lox72 ΔyndE::lox72 yvbJ::PgerA-gerAA(erm) amyE::PgerA-gerAB(T287S)(cat) yhdG::PgerA-gerAC(kan)	This study. Transformed bJCC_425 with ScaI-linearized pJCC_1162.	mutant GerA, for expression in spores	S5,S6,S7
bJCC_446	∆ydiS::lox72 ΔgerA::lox72 ΔgerBB::lox72 ΔgerKB::lox72 ΔyfkT::lox72 ΔyndE::lox72 yvbJ::PgerA-gerAA(erm) amyE::PgerA-gerAB(F284A)(cat) yhdG::PgerA-gerAC(kan)	This study. Transformed bJCC_425 with ScaI-linearized pJCC_1163.	mutant GerA, for expression in spores	S5,S6
bJCC_447	∆ydiS::lox72 ΔgerA::lox72 ΔgerBB::lox72 ΔgerKB::lox72 ΔyfkT::lox72 ΔyndE::lox72 yvbJ::PgerA-gerAA(erm) amyE::PgerA-gerAB(W280A)(cat) yhdG::PgerA-gerAC(kan)	This study. Transformed bJCC_425 with ScaI-linearized pJCC_1164.	mutant GerA, for expression in spores	S5,S6
bJCC_448	∆ydiS::lox72 ΔgerA::lox72 ΔgerBB::lox72 ΔgerKB::lox72 ΔyfkT::lox72 ΔyndE::lox72 yvbJ::PgerA-gerAA(erm) amyE::PgerA-gerAB(V279A)(cat) yhdG::PgerA-gerAC(kan)	This study. Transformed bJCC_425 with ScaI-linearized pJCC_1165.	mutant GerA, for expression in spores	S5,S6,S15
bJCC_449	∆ydiS::lox72 ΔgerA::lox72 ΔgerBB::lox72 ΔgerKB::lox72 ΔyfkT::lox72 ΔyndE::lox72 yvbJ::PgerA-gerAA(erm) amyE::PgerA-gerAB(V278A)(cat) yhdG::PgerA-gerAC(kan)	This study. Transformed bJCC_425 with ScaI-linearized pJCC_1166.	mutant GerA, for expression in spores	3C,S5,S6
bJCC_450	∆ydiS::lox72 ΔgerA::lox72 ΔgerBB::lox72 ΔgerKB::lox72 ΔyfkT::lox72 ΔyndE::lox72 yvbJ::PgerA-gerAA(erm) amyE::PgerA-gerAB(E119R)(cat) yhdG::PgerA-gerAC(kan)	This study. Transformed bJCC_425 with ScaI-linearized pJCC_1167.	mutant GerA, for expression in spores	S5,S6
bJCC_451	∆ydiS::lox72 ΔgerA::lox72 ΔgerBB::lox72 ΔgerKB::lox72 ΔyfkT::lox72 ΔyndE::lox72 yvbJ::PgerA-gerAA(erm) amyE::PgerA-gerAB(cat) yhdG::PgerA-gerAC(K339E)(kan)	This study. Transformed bJCC_426 with ScaI-linearized pJCC_1168.	mutant GerA, for expression in spores	2D,S5,S6,S15
bJCC_452	∆ydiS::lox72 ΔgerA::lox72 ΔgerBB::lox72 ΔgerKB::lox72 ΔyfkT::lox72 ΔyndE::lox72 yvbJ::PgerA-gerAA(erm) amyE::PgerA-gerAB(cat) yhdG::PgerA-gerAC(R331A)(kan)	This study. Transformed bJCC_426 with ScaI-linearized pJCC_1169.	mutant GerA, for expression in spores	S5,S6,S15
bJCC_453	∆ydiS::lox72 ΔgerA::lox72 ΔgerBB::lox72 ΔgerKB::lox72 ΔyfkT::lox72 ΔyndE::lox72 yvbJ::PgerA-gerAA(erm) amyE::PgerA-gerAB(cat) yhdG::PgerA-gerAC(I332A)(kan)	This study. Transformed bJCC_426 with ScaI-linearized pJCC_1170.	mutant GerA, for expression in spores	S5,S6,S15
bJCC_456	∆ydiS::lox72 ΔgerA::lox72 ΔgerBB::lox72 ΔgerKB::lox72 ΔyfkT::lox72 ΔyndE::lox72 yvbJ::PgerA-gerAA(erm) amyE::PgerA-gerAB(cat) yhdG::PgerA-gerAC(R331A,I332A,P335A,Q336A)(kan)	This study. Transformed bJCC_426 with ScaI-linearized pJCC_1173.	mutant GerA, for expression in spores	S5,S6
bJCC_457	∆ydiS::lox72 ΔgerA::lox72 ΔgerBB::lox72 ΔgerKB::lox72 ΔyfkT::lox72 ΔyndE::lox72 yvbJ::PgerA-gerAA(erm) amyE::PgerA-gerAB(cat) yhdG::PgerA-gerAC(F287D)(kan)	This study. Transformed bJCC_426 with ScaI-linearized pJCC_1174.	mutant GerA, for expression in spores	S5,S6
bJCC_458	∆ydiS::lox72 ΔgerA::lox72 ΔgerBB::lox72 ΔgerKB::lox72 ΔyfkT::lox72 ΔyndE::lox72 yvbJ::PgerA-gerAA(erm) amyE::PgerA-gerAB(cat) yhdG::PgerA-gerAC(F287R)(kan)	This study. Transformed bJCC_426 with ScaI-linearized pJCC_1175.	mutant GerA, for expression in spores	S5,S6
bJCC_459	∆ydiS::lox72 ΔgerA::lox72 ΔgerBB::lox72 ΔgerKB::lox72 ΔyfkT::lox72 ΔyndE::lox72 yvbJ::PgerA-gerAA(erm) amyE::PgerA-gerAB(cat) yhdG::PgerA-gerAC(R275E)(kan)	This study. Transformed bJCC_426 with ScaI-linearized pJCC_1176.	mutant GerA, for expression in spores	S5,S6
bJCC_460	∆ydiS::lox72 ΔgerA::lox72 ΔgerBB::lox72 ΔgerKB::lox72 ΔyfkT::lox72 ΔyndE::lox72 yvbJ::PgerA-gerAA(erm) amyE::PgerA-gerAB(E182K)(cat) yhdG::spec	This study. Transformed bJCC_369 with ScaI-linearized pJCC_1161.
bJCC_461	∆ydiS::lox72 ΔgerA::lox72 ΔgerBB::lox72 ΔgerKB::lox72 ΔyfkT::lox72 ΔyndE::lox72 yvbJ::PgerA-gerAA(erm) amyE::PgerA-gerAB(R33D)(cat) yhdG::spec	This study. Transformed bJCC_369 with ScaI-linearized pJCC_1177.
bJCC_462	∆ydiS::lox72 ΔgerA::lox72 ΔgerBB::lox72 ΔgerKB::lox72 ΔyfkT::lox72 ΔyndE::lox72 yvbJ::PgerA-gerAA(erm) amyE::PgerA-gerAB(E119R)(cat) yhdG::spec	This study. Transformed bJCC_369 with ScaI-linearized pJCC_1167.
bJCC_463	∆ydiS::lox72 ΔgerA::lox72 ΔgerBB::lox72 ΔgerKB::lox72 ΔyfkT::lox72 ΔyndE::lox72 yvbJ::PgerA-gerAA(erm) amyE::PgerA-gerAB(T37C)(cat) yhdG::spec	This study. Transformed bJCC_369 with ScaI-linearized pJCC_1178.
bJCC_464	∆ydiS::lox72 ΔgerA::lox72 ΔgerBB::lox72 ΔgerKB::lox72 ΔyfkT::lox72 ΔyndE::lox72 yvbJ::PgerA-gerAA(erm) amyE::PgerA-gerAB(N40C)(cat) yhdG::spec	This study. Transformed bJCC_369 with ScaI-linearized pJCC_1179.
bJCC_465	∆ydiS::lox72 ΔgerA::lox72 ΔgerBB::lox72 ΔgerKB::lox72 ΔyfkT::lox72 ΔyndE::lox72 yvbJ::PgerA-gerAA(erm) amyE::PgerA-gerAB(K249C)(cat) yhdG::spec	This study. Transformed bJCC_369 with ScaI-linearized pJCC_1180.
bJCC_466	∆ydiS::lox72 ΔgerA::lox72 ΔgerBB::lox72 ΔgerKB::lox72 ΔyfkT::lox72 ΔyndE::lox72 yvbJ::PgerA-gerAA(erm) amyE::PgerA-gerAB(E182K)(cat) yhdG::PgerA-gerAC(K339E)(kan)	This study. Transformed bJCC_460 with ScaI-linearized pJCC_1168.	mutant GerA, for expression in spores	2D,S5,S6
bJCC_468	∆ydiS::lox72 ΔgerA::lox72 ΔgerBB::lox72 ΔgerKB::lox72 ΔyfkT::lox72 ΔyndE::lox72 yvbJ::PgerA-gerAA(erm) amyE::PgerA-gerAB(E119R)(cat) yhdG::PgerA-gerAC(R275E)(kan)	This study. Transformed bJCC_462 with ScaI-linearized pJCC_1176.	mutant GerA, for expression in spores	S5,S6
bJCC_475	∆ydiS::lox72 ΔgerA::lox72 ΔgerBB::lox72 ΔgerKB::lox72 ΔyfkT::lox72 ΔyndE::lox72 yvbJ::PgerA-gerAA(L307A)(erm) amyE::PgerA-gerAB(cat) yhdG::PgerA-gerAC(kan)	This study. Transformed bJCC_362 with ScaI-linearized pJCC_1189.	mutant GerA, for expression in spores	S5,S6
bJCC_476	∆ydiS::lox72 ΔgerA::lox72 ΔgerBB::lox72 ΔgerKB::lox72 ΔyfkT::lox72 ΔyndE::lox72 yvbJ::PgerA-gerAA(erm) amyE::PgerA-gerAB(E263A)(cat) yhdG::PgerA-gerAC(kan)	This study. Transformed bJCC_425 with ScaI-linearized pJCC_1190.	mutant GerA, for expression in spores	S5,S6
bJCC_477	∆ydiS::lox72 ΔgerA::lox72 ΔgerBB::lox72 ΔgerKB::lox72 ΔyfkT::lox72 ΔyndE::lox72 yvbJ::PgerA-gerAA(erm) amyE::PgerA-gerAB(L264A)(cat) yhdG::PgerA-gerAC(kan)	This study. Transformed bJCC_425 with ScaI-linearized pJCC_1191.	mutant GerA, for expression in spores	S5,S6
bJCC_478	∆ydiS::lox72 ΔgerA::lox72 ΔgerBB::lox72 ΔgerKB::lox72 ΔyfkT::lox72 ΔyndE::lox72 yvbJ::PgerA-gerAA(erm) amyE::PgerA-gerAB(R271E)(cat) yhdG::PgerA-gerAC(kan)	This study. Transformed bJCC_425 with ScaI-linearized pJCC_1192.	mutant GerA, for expression in spores	S6
bJCC_479	∆ydiS::lox72 ΔgerA::lox72 ΔgerBB::lox72 ΔgerKB::lox72 ΔyfkT::lox72 ΔyndE::lox72 yvbJ::PgerA-gerAA(erm) amyE::PgerA-gerAB(E273K)(cat) yhdG::PgerA-gerAC(kan)	This study. Transformed bJCC_425 with ScaI-linearized pJCC_1193.	mutant GerA, for expression in spores	S6
bJCC_480	∆ydiS::lox72 ΔgerA::lox72 ΔgerBB::lox72 ΔgerKB::lox72 ΔyfkT::lox72 ΔyndE::lox72 yvbJ::PgerA-gerAA(erm) amyE::PgerA-gerAB(E273A)(cat) yhdG::PgerA-gerAC(kan)	This study. Transformed bJCC_425 with ScaI-linearized pJCC_1194.	mutant GerA, for expression in spores	S5,S6
bJCC_481	∆ydiS::lox72 ΔgerA::lox72 ΔgerBB::lox72 ΔgerKB::lox72 ΔyfkT::lox72 ΔyndE::lox72 yvbJ::PgerA-gerAA(erm) amyE::PgerA-gerAB(E273D)(cat) yhdG::PgerA-gerAC(kan)	This study. Transformed bJCC_425 with ScaI-linearized pJCC_1195.	mutant GerA, for expression in spores	S5,S6
bJCC_482	∆ydiS::lox72 ΔgerA::lox72 ΔgerBB::lox72 ΔgerKB::lox72 ΔyfkT::lox72 ΔyndE::lox72 yvbJ::PgerA-gerAA(erm) amyE::PgerA-gerAB(S274G)(cat) yhdG::PgerA-gerAC(kan)	This study. Transformed bJCC_425 with ScaI-linearized pJCC_1196.	mutant GerA, for expression in spores	S5,S6
bJCC_483	∆ydiS::lox72 ΔgerA::lox72 ΔgerBB::lox72 ΔgerKB::lox72 ΔyfkT::lox72 ΔyndE::lox72 yvbJ::PgerA-gerAA(erm) amyE::PgerA-gerAB(L276A)(cat) yhdG::PgerA-gerAC(kan)	This study. Transformed bJCC_425 with ScaI-linearized pJCC_1197.	mutant GerA, for expression in spores	S5,S6
bJCC_484	∆ydiS::lox72 ΔgerA::lox72 ΔgerBB::lox72 ΔgerKB::lox72 ΔyfkT::lox72 ΔyndE::lox72 yvbJ::PgerA-gerAA(erm) amyE::PgerA-gerAB(L277A)(cat) yhdG::PgerA-gerAC(kan)	This study. Transformed bJCC_425 with ScaI-linearized pJCC_1198.	mutant GerA, for expression in spores	S5,S6
bJCC_485	∆ydiS::lox72 ΔgerA::lox72 ΔgerBB::lox72 ΔgerKB::lox72 ΔyfkT::lox72 ΔyndE::lox72 yvbJ::PgerA-gerAA(erm) amyE::PgerA-gerAB(cat) yhdG::PgerA-gerAC(R125E)(kan)	This study. Transformed bJCC_426 with ScaI-linearized pJCC_1199.	mutant GerA, for expression in spores	S6
bJCC_486	∆ydiS::lox72 ΔgerA::lox72 ΔgerBB::lox72 ΔgerKB::lox72 ΔyfkT::lox72 ΔyndE::lox72 yvbJ::PgerA-gerAA(erm) amyE::PgerA-gerAB(cat) yhdG::PgerA-gerAC(R125A)(kan)	This study. Transformed bJCC_426 with ScaI-linearized pJCC_1200.	mutant GerA, for expression in spores	S5,S6
bJCC_487	∆ydiS::lox72 ΔgerA::lox72 ΔgerBB::lox72 ΔgerKB::lox72 ΔyfkT::lox72 ΔyndE::lox72 yvbJ::PgerA-gerAA(erm) amyE::PgerA-gerAB(cat) yhdG::PgerA-gerAC(S127A)(kan)	This study. Transformed bJCC_426 with ScaI-linearized pJCC_1201.	mutant GerA, for expression in spores	S5,S6
bJCC_488	∆ydiS::lox72 ΔgerA::lox72 ΔgerBB::lox72 ΔgerKB::lox72 ΔyfkT::lox72 ΔyndE::lox72 yvbJ::PgerA-gerAA(erm) amyE::PgerA-gerAB(V279A)(cat) yhdG::spec	This study. Transformed bJCC_448 with ScaI-linearized pJCC_875.
bJCC_489	∆ydiS::lox72 ΔgerA::lox72 ΔgerBB::lox72 ΔgerKB::lox72 ΔyfkT::lox72 ΔyndE::lox72 yvbJ::PgerA-gerAA(erm) amyE::PgerA-gerAB(V279A)(cat) yhdG::PgerA-gerAC(R331A)(kan)	This study. Transformed bJCC_488 with ScaI-linearized pJCC_1169.	mutant GerA, for expression in spores	S5,S6,S15
bJCC_490	∆ydiS::lox72 ΔgerA::lox72 ΔgerBB::lox72 ΔgerKB::lox72 ΔyfkT::lox72 ΔyndE::lox72 yvbJ::PgerA-gerAA(erm) amyE::PgerA-gerAB(V279A)(cat) yhdG::PgerA-gerAC(I332A)(kan)	This study. Transformed bJCC_488 with ScaI-linearized pJCC_1170.	mutant GerA, for expression in spores	S5,S6,S15
bJCC_491	∆ydiS::lox72 ΔgerA::lox72 ΔgerBB::lox72 ΔgerKB::lox72 ΔyfkT::lox72 ΔyndE::lox72 yvbJ::PgerA-gerAA(erm) amyE::PgerA-gerAB(V279A)(cat) yhdG::PgerA-gerAC(K339E)(kan)	This study. Transformed bJCC_488 with ScaI-linearized pJCC_1168.	mutant GerA, for expression in spores	S5,S6,S15
