## Supplementary Tables and Data for "Structural basis for nutrient-activated channel opening in bacterial spore germination receptors": Table_S4.xlsx

### Sheet: Sheet1
plasmid ID	backbone	insert	E. coli antibiotic resistance cassette
pDR244	B. subtilis plasmid with temperature-sensitive origin	PA-cre(spec)	ampicillin
pWX493	B. subtilis plasmid with temperature-sensitive origin	PA-cre(erm)	ampicillin
pJCC_875	pJMRI2	yhdG::spec	ampicillin
pJCC_876	pJMRI2	amyE::kan	ampicillin
pJCC_899	pJMRI3	∆ydiS::erm	ampicillin
pJCC_935	pJMRI2	yyzG::lacI(lox66-cat-lox71)	ampicillin
pJCC_936	pJMRI2	lacA::Pveg-Ulp1(lox66-phleo-lox71)	ampicillin
pJCC_937	pJMRI2	yvbJ::tet	ampicillin
pJCC_1021	pJMRI2	amyE::spec	ampicillin
pJCC_1033	pJMRI2	amyE::Phyperspank-optRBS-gerAB(cat)	ampicillin
pJCC_1034	pJMRI2	yhdG::Phyperspank-optRBS-gerAC(kan)	ampicillin
pJCC_1058	pJMRI2	yvbJ::Phyperspank-optRBS-MBP-SUMO-FLAG-gerAA(erm)	ampicillin
pJCC_1078	pJMRI2	yvbJ::Phyperspank-optRBS-MBP-SUMO-FLAG-gerAA(S317C)(erm)	ampicillin
pJCC_1079	pJMRI2	yvbJ::Phyperspank-optRBS-MBP-SUMO-FLAG-gerAA(A318C)(erm)	ampicillin
pJCC_1080	pJMRI2	amyE::Phyperspank-optRBS-gerAB(R120C)(cat)	ampicillin
pJCC_1081	pJMRI2	amyE::Phyperspank-optRBS-gerAB(G181C)(cat)	ampicillin
pJCC_1082	pJMRI2	amyE::Phyperspank-optRBS-gerAB(S261C)(cat)	ampicillin
pJCC_1083	pJMRI2	yhdG::Phyperspank-optRBS-gerAC(W19C)(kan)	ampicillin
pJCC_1084	pJMRI2	yhdG::Phyperspank-optRBS-gerAC(P52C)(kan)	ampicillin
pJCC_1085	pJMRI2	yhdG::Phyperspank-optRBS-gerAC(S56C)(kan)	ampicillin
pJCC_1086	pJMRI2	yhdG::Phyperspank-optRBS-gerAC(R126C)(kan)	ampicillin
pJCC_1087	pJMRI2	yhdG::Phyperspank-optRBS-gerAC(P318C)(kan)	ampicillin
pJCC_1088	pJMRI2	yvbJ::PgerA-gerAA(erm)	ampicillin
pJCC_1089	pJMRI2	amyE::PgerA-gerAB(cat)	ampicillin
pJCC_1090	pJMRI2	yhdG::PgerA-gerAC(kan)	ampicillin
pJCC_1091	pJMRI2	yvbJ::PgerA-gerAA(S317C)(erm)	ampicillin
pJCC_1092	pJMRI2	yvbJ::PgerA-gerAA(A318C)(erm)	ampicillin
pJCC_1093	pJMRI2	amyE::PgerA-gerAB(R120C)(cat)	ampicillin
pJCC_1094	pJMRI2	amyE::PgerA-gerAB(G181C)(cat)	ampicillin
pJCC_1095	pJMRI2	amyE::PgerA-gerAB(S261C)(cat)	ampicillin
pJCC_1096	pJMRI2	yhdG::PgerA-gerAC(W19C)(kan)	ampicillin
pJCC_1097	pJMRI2	yhdG::PgerA-gerAC(P52C)(kan)	ampicillin
pJCC_1098	pJMRI2	yhdG::PgerA-gerAC(S56C)(kan)	ampicillin
pJCC_1099	pJMRI2	yhdG::PgerA-gerAC(R126C)(kan)	ampicillin
pJCC_1100	pJMRI2	yhdG::PgerA-gerAC(P335C)(kan)	ampicillin
pJCC_1144	pJMRI2	yvbJ::PgerA-gerAA(L417A)(erm)	ampicillin
pJCC_1148	pJMRI2	yvbJ::PgerA-gerAA(S122P)(erm)	ampicillin
pJCC_1151	pJMRI2	amyE::PgerA-gerAB(L199A)(cat)	ampicillin
pJCC_1152	pJMRI2	amyE::PgerA-gerAB(L199G)(cat)	ampicillin
pJCC_1153	pJMRI2	amyE::PgerA-gerAB(I196A)(cat)	ampicillin
pJCC_1154	pJMRI2	amyE::PgerA-gerAB(I196G)(cat)	ampicillin
pJCC_1155	pJMRI2	amyE::PgerA-gerAB(V193P)(cat)	ampicillin
pJCC_1158	pJMRI2	amyE::PgerA-gerAB(V193P,V194P,S195P)(cat)	ampicillin
pJCC_1160	pJMRI2	amyE::PgerA-gerAB(P178V)(cat)	ampicillin
pJCC_1161	pJMRI2	amyE::PgerA-gerAB(E182K)(cat)	ampicillin
pJCC_1162	pJMRI2	amyE::PgerA-gerAB(T287S)(cat)	ampicillin
pJCC_1163	pJMRI2	amyE::PgerA-gerAB(F284A)(cat)	ampicillin
pJCC_1164	pJMRI2	amyE::PgerA-gerAB(W280A)(cat)	ampicillin
pJCC_1165	pJMRI2	amyE::PgerA-gerAB(V279A)(cat)	ampicillin
pJCC_1166	pJMRI2	amyE::PgerA-gerAB(V278A)(cat)	ampicillin
pJCC_1167	pJMRI2	amyE::PgerA-gerAB(E119R)(cat)	ampicillin
pJCC_1168	pJMRI2	yhdG::PgerA-gerAC(K339E)(kan)	ampicillin
pJCC_1169	pJMRI2	yhdG::PgerA-gerAC(R331A)(kan)	ampicillin
pJCC_1170	pJMRI2	yhdG::PgerA-gerAC(I332A)(kan)	ampicillin
pJCC_1173	pJMRI2	yhdG::PgerA-gerAC(R331A,I332A,P335A,Q336A)(kan)	ampicillin
pJCC_1174	pJMRI2	yhdG::PgerA-gerAC(F287D)(kan)	ampicillin
pJCC_1175	pJMRI2	yhdG::PgerA-gerAC(F287R)(kan)	ampicillin
pJCC_1176	pJMRI2	yhdG::PgerA-gerAC(R275E)(kan)	ampicillin
pJCC_1177	pJMRI2	amyE::PgerA-gerAB(R33D)(cat)	ampicillin
pJCC_1178	pJMRI2	amyE::PgerA-gerAB(T37C)(cat)	ampicillin
pJCC_1179	pJMRI2	amyE::PgerA-gerAB(N40C)(cat)	ampicillin
pJCC_1180	pJMRI2	amyE::PgerA-gerAB(K249C)(cat)	ampicillin
pJCC_1189	pJMRI2	yvbJ::PgerA-gerAA(L307A)(erm)	ampicillin
pJCC_1190	pJMRI2	amyE::PgerA-gerAB(E263A)(cat)	ampicillin
pJCC_1191	pJMRI2	amyE::PgerA-gerAB(L264A)(cat)	ampicillin
pJCC_1192	pJMRI2	amyE::PgerA-gerAB(R271E)(cat)	ampicillin
pJCC_1193	pJMRI2	amyE::PgerA-gerAB(E273K)(cat)	ampicillin
pJCC_1194	pJMRI2	amyE::PgerA-gerAB(E273A)(cat)	ampicillin
pJCC_1195	pJMRI2	amyE::PgerA-gerAB(E273D)(cat)	ampicillin
pJCC_1196	pJMRI2	amyE::PgerA-gerAB(S274G)(cat)	ampicillin
pJCC_1197	pJMRI2	amyE::PgerA-gerAB(L276A)(cat)	ampicillin
pJCC_1198	pJMRI2	amyE::PgerA-gerAB(L277A)(cat)	ampicillin
pJCC_1199	pJMRI2	yhdG::PgerA-gerAC(R125E)(kan)	ampicillin
pJCC_1200	pJMRI2	yhdG::PgerA-gerAC(R125A)(kan)	ampicillin
pJCC_1201	pJMRI2	yhdG::PgerA-gerAC(S127A)(kan)	ampicillin
*pJMRI = "Josh's Modification of Rudner lab double-crossover Integration vector"
